# Targeting LxCxE cleft pocket of retinoblastoma protein in M2 macrophages inhibits ovarian cancer progression

**DOI:** 10.1101/2024.05.10.593562

**Authors:** Evgenii N. Tcyganov, Taekyoung Kwak, Xue Yang, Adi Narayana Reddy Poli, Colin Hart, Avishek Bhuniya, Joel Cassel, Andrew Kossenkov, Noam Auslander, Lily Lu, Paridhima Sharma, Maria De Grecia Cauti Mendoza, Dmitry Zhigarev, Mark Gregory Cadungog, Stephanie Jean, Sudeshna Chatterjee-Paer, David Weiner, Laxminarasimha Donthireddy, Bryan Bristow, Rugang Zhang, Vladimir A. Tyurin, Yulia Y. Tyurina, Hülya Bayir, Valerian E. Kagan, Joseph M. Salvino, Luis J. Montaner

## Abstract

Ovarian cancer remains a major health threat with limited treatment options available. It is characterized by immunosuppressive tumor microenvironment (TME) maintained by tumor- associated macrophages (TAMs) hindering anti-tumor responses and immunotherapy efficacy. Here we show that targeting retinoblastoma protein (Rb) by disruption of its LxCxE cleft pocket, causes cell death in TAMs by induction of ER stress, p53 and mitochondria-related cell death pathways. A reduction of pro-tumor Rb^high^ M2-type macrophages from TME in vivo enhanced T cell infiltration and inhibited cancer progression. We demonstrate an increased Rb expression in TAMs in women with ovarian cancer is associated with poorer prognosis. Ex vivo, we show analogous cell death induction by therapeutic Rb targeting in TAMs in post-surgery ascites from ovarian cancer patients. Overall, our data elucidates therapeutic targeting of the Rb LxCxE cleft pocket as a novel promising approach for ovarian cancer treatment through depletion of TAMs and re-shaping TME immune landscape.

**Statement of significance:** Currently, targeting immunosuppressive myeloid cells in ovarian cancer microenvironment is the first priority need to enable successful immunotherapy, but no effective solutions are clinically available. We show that targeting LxCxE cleft pocket of Retinoblastoma protein unexpectedly induces preferential cell death in M2 tumor-associated macrophages. Depletion of immunosuppressive M2 tumor-associated macrophages reshapes tumor microenvironment, enhances anti-tumor T cell responses, and inhibits ovarian cancer. Thus, we identify a novel paradoxical function of Retinoblastoma protein in regulating macrophage viability as well as a promising target to enhance immunotherapy efficacy in ovarian cancer.
