## Supplemental Table S1 for "Targeting LxCxE cleft pocket of retinoblastoma protein in M2 macrophages inhibits ovarian cancer progression"

### Sheet: Sheet1
Compound	IC50, nM
AP-03-084	668
Mocetinostat (MGCD0103)	>10000
Droxinostat	>10000
Belinostat (PXD101)	>10000
Dacinostat (LAQ824)	>10000
Entinostat (MS-275)	>10000
Quisinostat (JNJ-26481585)	>10000
Panobinostat (LBH589)	>10000
MC1568	>10000
Abexinostat (PCI-24781)	>10000
Pracinostat (SB939)	>10000
PCI-34051	>10000
Givinostat (ITF2357)	>10000
AR-42	>10000
CUDC-907	>10000
Resminostat	>10000
Tubastatin A HCl	>10000
M344	>10000
Tacedinaline (CI994)	>10000
RGFP966	>10000
Suberohydroxamic acid	>10000
HPOB	>10000
RG2833 (RGFP109)	>10000
Splitomicin	>10000
TMP269	>10000
LMK-235	>10000
Santacruzamate A (CAY10683)	>10000
4SC-202	>10000
CAY10603	>10000
BRD73954	>10000
WT161	>10000
TMP195	>10000
Scriptaid	>10000
Citarinostat (ACY-241)	>10000
Ricolinostat (ACY-1215)	>10000
ITSA-1 (ITSA1)	>10000
TH34	>10000
Tucidinostat (Chidamide)	>10000
SKLB-23bb	>10000
Tinostamustine(EDO-S101)	>10000
ACY-738	>10000
SR-4370	>10000
BML-210 (CAY10433)	>10000
NKL 22	>10000
Raddeanin A	>10000
