## Supplemental Table S2 for "Targeting LxCxE cleft pocket of retinoblastoma protein in M2 macrophages inhibits ovarian cancer progression"

### Sheet: Sheet1
				log2 1+FPKM expression
ensembleID	symbol	pvalue	M0	M1	M2
ENSMUSG00000028037	Ifi44	2.58099e-09	4.72312	8.26678	4.4733
ENSMUSG00000029409	U90926	5.04832e-08	0	11.9028	3.00102
ENSMUSG00000036446	Lum	8.69048e-08	0.322732	4.29306	0
ENSMUSG00000021838	Samd4	1.72281e-07	1.45903	0	3.06916
ENSMUSG00000025161	Slc16a3	1.80191e-07	8.44308	9.79477	7.58763
ENSMUSG00000026548	Slamf9	2.6487e-07	8.81976	9.86114	6.71451
ENSMUSG00000031847	1700030J22Rik	2.82216e-07	1.82881	3.05376	0
ENSMUSG00000033220	Rac2	6.18184e-07	11.313	12.7263	10.7357
ENSMUSG00000068923	Syt11	7.34449e-07	6.75971	8.56182	6.64629
ENSMUSG00000030560	Ctsc	1.00588e-06	10.5906	11.6746	9.10188
ENSMUSG00000002105	Slc39a13	1.03479e-06	7.32656	7.60813	6.55229
ENSMUSG00000040896	Kcnd3	1.04534e-06	0	0.356242	4.45326
ENSMUSG00000025498	Irf7	1.12643e-06	7.20705	11.234	6.44526
ENSMUSG00000032356	Rasgrf1	1.14535e-06	2.83374	2.99762	0
ENSMUSG00000025856	Pdgfa	1.27061e-06	7.2933	6.61438	9.11468
ENSMUSG00000081627	Gm13158	1.32214e-06	2.18792	0.315957	0
ENSMUSG00000031274	Col4a5	1.39606e-06	2.27236	0	0.375493
ENSMUSG00000003363	Pld3	1.68997e-06	9.38675	9.02164	10.7923
ENSMUSG00000045319	Proser2	1.71786e-06	1.86881	0	1.68904
ENSMUSG00000079293	Clec7a	1.81272e-06	7.09485	5.962	12.5255
ENSMUSG00000002103	Acp2	1.94629e-06	10.0195	10.3926	9.62212
ENSMUSG00000068245	Phf11d	2.13928e-06	6.08762	8.00905	5.64844
ENSMUSG00000060044	Tmem26	2.26517e-06	5.24819	2.56883	10.1531
ENSMUSG00000028789	Azin2	2.59638e-06	4.00537	2.65203	5.81203
ENSMUSG00000026279	Thap4	2.63869e-06	5.47559	6.02402	6.11636
ENSMUSG00000050335	Lgals3	2.76091e-06	13.3551	12.223	16.0434
ENSMUSG00000058715	Fcer1g	2.79862e-06	12.4978	14.1722	12.7621
ENSMUSG00000028495	Rps6	2.82931e-06	11.4604	11.2388	11.7664
ENSMUSG00000114172	CT030240.1	2.89535e-06	1.4744	1.64224	0
ENSMUSG00000040699	Limd2	2.91207e-06	9.82378	10.3615	8.4284
ENSMUSG00000014313	Cox6c	2.97616e-06	10.3529	10.6114	11.0035
ENSMUSG00000090622	A930033H14Rik	3.16123e-06	2.89985	2.66875	0
ENSMUSG00000033880	Lgals3bp	3.43056e-06	9.5217	11.4001	9.96856
ENSMUSG00000030220	Arhgdib	3.46989e-06	11.024	11.9765	10.4986
ENSMUSG00000027661	Slc2a10	3.4792e-06	0	0.520002	1.07895
ENSMUSG00000053469	Tg	3.4792e-06	1.09375	0	1.07895
ENSMUSG00000064952	Gm24920	3.4792e-06	0	0.520002	1.07895
ENSMUSG00000068601	Gm10244	3.4792e-06	0.491054	0	1.07895
ENSMUSG00000070527	Mkrn3	3.4792e-06	0	0.763977	1.07895
ENSMUSG00000060739	Nsa2	3.57108e-06	11.9356	11.7385	12.3027
ENSMUSG00000028312	Smc2	4.12987e-06	10.1201	8.96056	8.51395
ENSMUSG00000025068	Gsto1	4.51262e-06	8.37006	8.03729	9.2742
ENSMUSG00000031245	Hmgn5	4.67343e-06	7.76795	5.83728	6.48397
ENSMUSG00000027514	Zbp1	4.9483e-06	5.7192	9.34156	6.16611
ENSMUSG00000086935	Gm15956	4.99799e-06	0.491055	1.58364	0
ENSMUSG00000097457	2310031A07Rik	4.99799e-06	0	1.58364	0.716829
ENSMUSG00000048498	Cd300e	5.02506e-06	6.73041	8.97868	2.7624
ENSMUSG00000026822	Lcn2	5.20114e-06	6.21211	12.8717	6.32995
ENSMUSG00000019832	Rab32	5.41876e-06	9.59482	10.4176	7.89167
ENSMUSG00000024675	Ms4a4c	5.45245e-06	4.37479	8.5206	3.45597
ENSMUSG00000066684	Pilrb1	5.46227e-06	6.19506	8.0928	3.73521
ENSMUSG00000094724	Rnaset2b	5.56558e-06	8.42601	10.2719	8.3772
ENSMUSG00000030882	Dnhd1	5.62425e-06	0.918089	0.50501	0
ENSMUSG00000033207	Mamdc2	5.62425e-06	0.918089	0	0.709221
ENSMUSG00000043903	Gm22	5.62425e-06	0.918089	0	1.37604
ENSMUSG00000066626	Gm5121	5.62425e-06	0.918089	0.55863	0
ENSMUSG00000075334	Rprm	5.62438e-06	0.918088	0.327108	0
ENSMUSG00000080002	Gm5566	5.62438e-06	0.918088	1.78632	0
ENSMUSG00000097497	Gm26652	5.62438e-06	0.918088	0	0.362118
ENSMUSG00000098713	Rps2-ps5	5.62438e-06	0.918088	0.356242	0
ENSMUSG00000104342	Gm36401	5.62438e-06	0.918088	0	0.362118
ENSMUSG00000106476	Rpl36-ps9	5.62438e-06	0.918088	0	0.703454
ENSMUSG00000106951	5930430L01Rik	6.37533e-06	2.84471	1.63856	0
ENSMUSG00000039062	Anpep	6.59594e-06	6.80358	6.01075	9.62375
ENSMUSG00000019970	Sgk1	6.96674e-06	7.05953	7.18986	9.05874
ENSMUSG00000016496	Cd274	6.98675e-06	6.62795	8.37523	8.7327
ENSMUSG00000032249	Anp32a	7.33988e-06	8.77184	9.36358	6.90626
ENSMUSG00000026712	Mrc1	7.50791e-06	9.8894	7.05149	11.9867
ENSMUSG00000016256	Ctsz	8.5749e-06	11.2756	12.3825	12.8828
ENSMUSG00000026768	Itga8	8.58597e-06	3.79302	2.97166	0
ENSMUSG00000060802	B2m	8.96851e-06	12.3148	14.1732	13.167
ENSMUSG00000038712	Fam63a	9.06648e-06	7.98675	7.56309	9.10112
ENSMUSG00000052889	Prkcb	9.55324e-06	10.2291	11.6608	9.17069
ENSMUSG00000085903	Gm15340	1.00496e-05	0	0.999308	0.341336
ENSMUSG00000087700	Gm15283	1.00496e-05	0	0.999308	0.538963
ENSMUSG00000110654	Gm45746	1.00496e-05	0.514134	0.999308	0
ENSMUSG00000112395	AC159139.1	1.00496e-05	1.28901	0.999308	0
ENSMUSG00000113196	AC159193.3	1.00496e-05	0.914231	0.999308	0
ENSMUSG00000040187	Arntl2	1.00497e-05	0	0.999307	0.709221
ENSMUSG00000044052	Ccr10	1.00497e-05	0	0.999307	1.05412
ENSMUSG00000061578	Ksr2	1.01012e-05	0	0.315957	5.48537
ENSMUSG00000041836	Ptpre	1.01738e-05	8.87283	9.39988	10.629
ENSMUSG00000016087	Fli1	1.01762e-05	8.80056	8.70788	7.70485
ENSMUSG00000024953	Prdx5	1.04676e-05	10.7514	13.0382	10.8351
ENSMUSG00000079965	Gm14853	1.05104e-05	0.774873	2.1038	0
ENSMUSG00000005089	Slc1a2	1.07651e-05	0	3.79706	1.24495
ENSMUSG00000024965	Fermt3	1.08926e-05	9.97837	10.8205	9.85294
ENSMUSG00000020053	Igf1	1.09791e-05	11.1262	8.52042	13.2104
ENSMUSG00000067274	Rplp0	1.12075e-05	11.7004	11.5054	12.3782
ENSMUSG00000096145	Vkorc1	1.122e-05	7.68314	7.38758	8.76108
ENSMUSG00000017493	Igfbp4	1.14697e-05	9.57175	8.38687	6.09409
ENSMUSG00000024079	Eif2ak2	1.1507e-05	7.11506	7.29054	6.22965
ENSMUSG00000047414	Flrt2	1.18761e-05	6.69558	5.79592	8.6197
ENSMUSG00000030654	Arl6ip1	1.19799e-05	11.5745	11.2181	10.8772
ENSMUSG00000022637	Cblb	1.20205e-05	5.91578	5.71534	8.61207
ENSMUSG00000059461	Gm7331	1.23064e-05	0.305658	0	3.17726
ENSMUSG00000032667	Pon2	1.24088e-05	8.1419	8.68624	8.89275
ENSMUSG00000055188	Rbm3os	1.26681e-05	0	2.40722	1.26756
ENSMUSG00000040365	Trim41	1.30553e-05	6.75396	7.27369	6.39538
ENSMUSG00000032641	Gpr19	1.30671e-05	3.16495	1.77361	1.07895
ENSMUSG00000041827	Oasl1	1.32423e-05	5.18452	8.4983	4.74869
ENSMUSG00000078886	Gm2026	1.33949e-05	4.52053	0	5.08828
ENSMUSG00000022505	Emp2	1.44853e-05	8.49365	6.40732	7.52297
ENSMUSG00000024679	Ms4a6d	1.45289e-05	9.94013	12.0444	11.0445
ENSMUSG00000024498	Tcerg1	1.46464e-05	9.1267	8.80732	8.2735
ENSMUSG00000025351	Cd63	1.50363e-05	12.0997	11.3536	13.1163
ENSMUSG00000064267	Hvcn1	1.57039e-05	7.13845	7.3581	9.27047
ENSMUSG00000019302	Atp6v0a1	1.68168e-05	8.86104	8.43184	11.0615
ENSMUSG00000039195	1110008P14Rik	1.73188e-05	7.01811	8.5387	7.49
ENSMUSG00000042766	Trim46	1.74608e-05	0	2.92553	1.35305
ENSMUSG00000078126	Rpl23a-ps3	1.75659e-05	11.3844	11.2211	12.0619
ENSMUSG00000019843	Fyn	1.7716e-05	7.29973	6.43711	8.37216
ENSMUSG00000030536	Iqgap1	1.77739e-05	11.3925	10.5964	11.8277
ENSMUSG00000029994	Anxa4	1.80785e-05	8.71453	8.2257	10.9495
ENSMUSG00000000303	Cdh1	1.87057e-05	2.58246	2.12624	7.56516
ENSMUSG00000031443	F7	1.9143e-05	3.03545	2.93363	7.60715
ENSMUSG00000068246	Apol9b	1.94795e-05	0.599635	3.19153	0
ENSMUSG00000073242	Dnmt3aos	2.052e-05	2.50691	0	5.7204
ENSMUSG00000042228	Lyn	2.10319e-05	10.1879	10.593	8.83719
ENSMUSG00000030342	Cd9	2.11571e-05	8.23672	5.95834	9.65518
ENSMUSG00000091337	Eid1	2.16589e-05	10.0702	9.15271	8.44753
ENSMUSG00000039286	Fndc3b	2.18866e-05	8.65469	8.39125	7.73003
ENSMUSG00000095687	Rnaset2a	2.20079e-05	9.19032	10.9755	9.11811
ENSMUSG00000073491	Ifi213	2.23009e-05	2.4333	6.38249	0.716829
ENSMUSG00000030137	Tuba8	2.28038e-05	0.305658	1.31513	7.37016
ENSMUSG00000034993	Vat1	2.29835e-05	6.77289	6.71434	8.17509
ENSMUSG00000015189	Casd1	2.30867e-05	5.63145	5.48576	5.00333
ENSMUSG00000039145	Camk1d	2.32812e-05	8.23813	8.63363	6.66717
ENSMUSG00000004266	Ptpn6	2.35473e-05	10.9313	10.8237	9.7482
ENSMUSG00000090230	Gm16315	2.35585e-05	0.289699	0	3.63452
ENSMUSG00000025854	Fam20c	2.42556e-05	9.06825	8.36126	11.6942
ENSMUSG00000027506	Tpd52	2.58148e-05	9.38984	10.0666	8.93504
ENSMUSG00000022841	Ap2m1	2.59173e-05	9.47177	9.90726	11.0387
ENSMUSG00000026094	Stk17b	2.59543e-05	8.76539	8.44931	6.88729
ENSMUSG00000040249	Lrp1	2.60263e-05	10.2187	9.63067	9.09009
ENSMUSG00000030123	Plxnd1	2.60642e-05	5.91088	5.5732	7.95073
ENSMUSG00000051811	Cox6b2	2.62478e-05	3.53345	0	2.58673
ENSMUSG00000027111	Itga6	2.67099e-05	9.47291	7.64835	6.71045
ENSMUSG00000027068	Dhrs9	2.70861e-05	4.4049	3.30546	8.01257
ENSMUSG00000027598	Itch	2.72275e-05	6.44611	5.42995	6.01852
ENSMUSG00000033031	C330027C09Rik	2.74632e-05	7.08337	5.42754	5.78537
ENSMUSG00000030921	Trim30a	2.79744e-05	9.8123	10.6231	9.03983
ENSMUSG00000010609	Psen2	2.83909e-05	9.19329	9.98601	8.96621
ENSMUSG00000028278	Rragd	2.8531e-05	3.44838	2.56696	5.81675
ENSMUSG00000030707	Coro1a	2.90159e-05	8.87051	9.63319	7.24277
ENSMUSG00000028184	Adgrl2	2.90829e-05	6.77414	5.91356	4.31135
ENSMUSG00000026796	Fam129b	2.9462e-05	9.57672	9.37746	11.3257
ENSMUSG00000041431	Ccnb1	3.05706e-05	8.73169	7.64937	7.95777
ENSMUSG00000022667	Cd200r1	3.0754e-05	6.60641	6.39463	7.63245
ENSMUSG00000024661	Fth1	3.11502e-05	16.1866	17.7367	16.3836
ENSMUSG00000048458	Fam212b	3.11615e-05	4.2157	2.56696	4.57652
ENSMUSG00000031596	Slc7a2	3.11855e-05	3.64536	9.15407	10.4654
ENSMUSG00000030103	Bhlhe40	3.23927e-05	4.52818	4.4199	8.11003
ENSMUSG00000037638	Zbtb42	3.2417e-05	4.37982	3.54077	5.78224
ENSMUSG00000020330	Hmmr	3.46474e-05	8.33058	6.41111	6.38556
ENSMUSG00000097537	2610020C07Rik	3.46804e-05	2.35013	1.85629	0
ENSMUSG00000054589	Gm9949	3.46804e-05	2.20546	1.85629	0
ENSMUSG00000021290	2010107E04Rik	3.57678e-05	9.64441	9.63999	10.2212
ENSMUSG00000002963	Pnkp	3.60155e-05	7.08399	7.83044	7.15817
ENSMUSG00000040430	Pitpnc1	3.68891e-05	8.20031	8.82738	7.23007
ENSMUSG00000025491	Ifitm1	3.69249e-05	5.20096	7.30175	2.49944
ENSMUSG00000056091	St3gal5	3.717e-05	10.442	11.0819	8.62584
ENSMUSG00000020661	Dnmt3a	3.75138e-05	8.36327	6.84053	9.95181
ENSMUSG00000055053	Nfic	3.75434e-05	8.40526	8.79639	7.3932
ENSMUSG00000028868	Wasf2	3.75811e-05	10.0022	10.3095	9.18678
ENSMUSG00000026278	Bok	3.79501e-05	0.650676	0	3.47817
ENSMUSG00000020821	Kif1c	3.8404e-05	9.36277	9.12315	9.6465
ENSMUSG00000021951	Eef1akmt1	3.91571e-05	6.94539	6.40909	6.67677
ENSMUSG00000057766	Ankrd29	3.92423e-05	2.77096	0	1.49142
ENSMUSG00000071713	Csf2rb	3.93557e-05	9.96533	10.837	12.8544
ENSMUSG00000029373	Pf4	4.00176e-05	12.5187	13.7669	13.584
ENSMUSG00000022378	Fam49b	4.08073e-05	9.8597	10.6622	9.12515
ENSMUSG00000031444	F10	4.08302e-05	4.53402	6.14391	8.59216
ENSMUSG00000019738	Polr2i	4.1506e-05	7.41414	7.63604	8.27826
ENSMUSG00000041959	S100a10	4.21509e-05	10.2678	9.34753	10.2137
ENSMUSG00000025492	Ifitm3	4.32765e-05	12.115	14.0603	10.3432
ENSMUSG00000073411	H2-D1	4.40029e-05	11.6433	13.1647	12.6207
ENSMUSG00000033768	Nrxn2	4.44888e-05	1.92523	6.57724	2.03414
ENSMUSG00000044148	1810030O07Rik	4.46052e-05	7.45539	7.73983	7.58227
ENSMUSG00000036777	Anln	4.48512e-05	6.4113	4.73686	5.04874
ENSMUSG00000030830	Itgal	4.48726e-05	9.32246	11.659	7.73115
ENSMUSG00000032412	Atp1b3	4.64549e-05	9.37427	10.8927	10.1596
ENSMUSG00000110841	AC153368.1	4.68067e-05	8.4011	8.20241	9.85412
ENSMUSG00000045573	Penk	4.69825e-05	4.25693	1.99829	5.77792
ENSMUSG00000035392	Dennd1a	4.86983e-05	7.02895	7.91489	7.35328
ENSMUSG00000027303	Ptpra	4.88286e-05	8.32138	7.69047	8.47954
ENSMUSG00000035885	Cox8a	4.90214e-05	11.1832	11.6838	11.9962
ENSMUSG00000057531	Dtnbp1	4.91685e-05	7.87315	7.94093	9.20664
ENSMUSG00000022797	Tfrc	4.94536e-05	8.78424	8.08769	11.316
ENSMUSG00000109704	Gm45568	4.97235e-05	0.96027	3.25872	0
ENSMUSG00000031442	Mcf2l	5.0711e-05	0.62839	1.91914	6.76669
ENSMUSG00000034652	Cd300a	5.11054e-05	7.40694	5.7413	7.64403
ENSMUSG00000000682	Cd52	5.15807e-05	11.2822	13.4035	12.4757
ENSMUSG00000021583	Erap1	5.2128e-05	6.33922	6.49114	7.33046
ENSMUSG00000028035	Dnajb4	5.21584e-05	6.11441	5.41649	5.10849
ENSMUSG00000024812	Tjp2	5.23239e-05	6.51218	6.0591	7.40865
ENSMUSG00000049658	Bdp1	5.31424e-05	8.00277	7.10745	7.35205
ENSMUSG00000027469	Tpx2	5.34561e-05	8.72218	7.57822	7.53971
ENSMUSG00000054676	1600014C10Rik	5.38001e-05	5.29364	6.66115	5.15207
ENSMUSG00000028238	Atp6v0d2	5.45121e-05	5.81788	2.96905	11.4684
ENSMUSG00000004709	Cd244	5.48641e-05	4.49003	6.18636	4.16188
ENSMUSG00000059040	Eno1b	5.52341e-05	10.1233	11.0581	9.9868
ENSMUSG00000046402	Rbp1	5.55892e-05	0.305658	0	2.22646
ENSMUSG00000036181	Hist1h1c	5.61827e-05	7.98063	6.5589	9.13265
ENSMUSG00000040557	Wbscr27	5.61841e-05	6.09675	2.64399	7.50529
ENSMUSG00000017781	Pitpna	5.62383e-05	10.4846	10.6725	10.2335
ENSMUSG00000038776	Ephx1	5.62637e-05	5.98047	2.57018	7.67525
ENSMUSG00000070733	Fryl	5.64403e-05	7.57032	7.03214	6.92842
ENSMUSG00000029084	Cd38	5.64458e-05	2.99222	9.04344	4.17963
ENSMUSG00000022517	Mgrn1	5.66942e-05	7.88123	8.77839	8.28492
ENSMUSG00000036620	Mgat4b	5.73729e-05	8.19179	7.37526	9.34408
ENSMUSG00000008496	Pou2f2	5.74373e-05	11.0282	10.4857	7.81966
ENSMUSG00000018286	Psmb6	5.76541e-05	10.0896	9.92141	11.059
ENSMUSG00000017002	Slpi	5.79302e-05	7.79801	12.3568	8.21324
ENSMUSG00000072812	Ahnak2	5.80444e-05	7.47891	5.58986	8.13403
ENSMUSG00000074813	Gm14005	5.89219e-05	5.05409	6.74344	5.06607
ENSMUSG00000075467	Dnlz	5.90206e-05	6.54188	6.93071	6.99357
ENSMUSG00000019505	Ubb	5.92225e-05	11.185	11.9346	11.4769
ENSMUSG00000034591	Slc41a2	5.95038e-05	6.54423	7.2592	7.96368
ENSMUSG00000027797	Dclk1	6.07734e-05	0.780754	0	6.35421
ENSMUSG00000032578	Cish	6.0891e-05	2.68306	1.41925	9.5907
ENSMUSG00000069045	Ddx3y	6.16267e-05	8.12073	7.6141	8.06568
ENSMUSG00000084817	Gm5526	6.18814e-05	1.97921	0.657298	0
ENSMUSG00000020689	Itgb3	6.26134e-05	2.25396	1.3437	8.50315
ENSMUSG00000040270	Bach2	6.3423e-05	2.27488	0	1.29297
ENSMUSG00000110079	Gm45292	6.50408e-05	1.7383	0	0.566329
ENSMUSG00000034949	Zfr2	6.5041e-05	1.7383	0.967469	0
ENSMUSG00000037351	Actr1b	6.60262e-05	7.43644	7.66041	8.93362
ENSMUSG00000024781	Lipa	6.63365e-05	11.2533	9.81018	12.0918
ENSMUSG00000023020	Cox14	6.70152e-05	7.32688	7.92665	7.85606
ENSMUSG00000021759	Plpp1	6.75447e-05	5.12655	7.71029	5.14491
ENSMUSG00000063296	Tmem117	6.75466e-05	1.28901	2.29773	0
ENSMUSG00000048234	Rnf149	6.77042e-05	12.1624	12.8497	12.3898
ENSMUSG00000030521	Mphosph10	6.85375e-05	7.71074	7.18928	6.87855
ENSMUSG00000020994	Pnn	6.89498e-05	7.60012	6.9292	6.67188
ENSMUSG00000041488	Stx3	6.9221e-05	7.38553	6.91434	8.77164
ENSMUSG00000054428	Atpif1	6.95021e-05	11.047	10.2326	11.0642
ENSMUSG00000024429	Gnl1	6.97226e-05	6.79472	7.16144	7.14638
ENSMUSG00000073889	Il11ra1	7.02805e-05	7.85524	7.29791	10.7598
ENSMUSG00000040713	Creg1	7.06428e-05	11.4739	11.4151	12.4771
ENSMUSG00000051853	Arf3	7.09982e-05	8.2451	8.76199	8.38701
ENSMUSG00000029005	Draxin	7.22234e-05	0.322732	6.4748	0.362117
ENSMUSG00000042410	Agps	7.26453e-05	7.37847	7.58677	6.68765
ENSMUSG00000027227	Sord	7.28095e-05	6.98121	6.06948	7.23132
ENSMUSG00000105940	Gm42635	7.29055e-05	2.71515	0.999308	2.62576
ENSMUSG00000019790	Stxbp5	7.32826e-05	7.12192	6.18827	8.01939
ENSMUSG00000022122	Ednrb	7.32989e-05	5.09003	1.51855	7.39111
ENSMUSG00000006998	Psmd2	7.44393e-05	10.1467	10.277	10.0176
ENSMUSG00000027423	Snx5	7.52844e-05	9.39802	9.52051	10.3422
ENSMUSG00000040842	Szrd1	7.69997e-05	9.80587	10.5004	9.93436
ENSMUSG00000028792	Ak2	7.73918e-05	8.31796	8.36691	9.89704
ENSMUSG00000049093	Il23r	7.85172e-05	0.305658	5.40822	0.538962
ENSMUSG00000030592	Ryr1	7.91138e-05	0.491054	0	4.08848
ENSMUSG00000033174	Mgll	7.95499e-05	2.32935	0.68335	6.46579
ENSMUSG00000114055	AC148334.2	7.99344e-05	2.45951	6.9407	3.3064
ENSMUSG00000041736	Tspo	7.99649e-05	9.58414	11.1603	10.3422
ENSMUSG00000036751	Cox6b1	7.99854e-05	10.6183	10.7992	11.0649
ENSMUSG00000001025	S100a6	8.00207e-05	12.2869	11.3899	12.0508
ENSMUSG00000021597	Slf1	8.06289e-05	5.40212	5.34913	4.00735
ENSMUSG00000034220	Gpc1	8.08357e-05	5.46005	4.30156	9.4664
ENSMUSG00000032324	Tspan3	8.11087e-05	7.73828	9.8856	8.26706
ENSMUSG00000004947	Dtx2	8.13301e-05	6.9618	8.63315	6.82418
ENSMUSG00000020817	Rabep1	8.1433e-05	8.64052	7.73558	8.49083
ENSMUSG00000027379	Bub1	8.17098e-05	6.3966	5.32995	4.41547
ENSMUSG00000090958	Lrrc32	8.23268e-05	0	0.973256	7.1541
ENSMUSG00000017830	Dhx58	8.3102e-05	6.28101	8.24128	6.16994
ENSMUSG00000049866	Arl4c	8.37307e-05	9.1104	9.08518	10.5879
ENSMUSG00000003380	Rabac1	8.41421e-05	8.39516	8.93194	9.32846
ENSMUSG00000095865	Gm13237	8.49933e-05	1.60482	0	1.12921
ENSMUSG00000101335	Gm28229	8.49933e-05	1.60482	0	1.24818
ENSMUSG00000108042	B130021K23Rik	8.49933e-05	1.60482	0	0.341336
ENSMUSG00000001525	Tubb5	8.51532e-05	12.5965	13.1767	12.1286
ENSMUSG00000086860	Gm1720	8.59854e-05	0.940375	1.71899	0
ENSMUSG00000041046	Ramp3	8.59861e-05	0	1.71899	4.58028
ENSMUSG00000004044	Ptrf	8.60192e-05	5.84399	2.70933	6.91594
ENSMUSG00000020377	Ltc4s	8.63888e-05	3.94665	2.37021	6.74476
ENSMUSG00000031604	Msmo1	8.64342e-05	8.37417	7.8569	8.42949
ENSMUSG00000028180	Zranb2	8.70299e-05	7.69042	6.91909	6.94414
ENSMUSG00000019838	Slc16a10	8.83277e-05	7.89304	8.48572	7.08131
ENSMUSG00000094483	Purb	8.85694e-05	9.00577	8.24669	9.20208
ENSMUSG00000009569	Mkl2	8.89519e-05	7.42322	7.3195	8.76874
ENSMUSG00000015711	Prune1	8.90011e-05	6.82857	5.82391	7.80656
ENSMUSG00000021038	Vipas39	8.91674e-05	7.79661	7.28944	8.80685
ENSMUSG00000002015	Bcap31	9.01599e-05	8.56037	9.39097	9.43343
ENSMUSG00000029394	Cdk2ap1	9.02618e-05	8.47366	9.21017	8.78617
ENSMUSG00000049988	Lrrc25	9.14451e-05	6.91837	7.70649	6.25077
ENSMUSG00000037868	Egr2	9.31543e-05	2.6897	0.876245	8.34059
ENSMUSG00000020010	Vnn3	9.36141e-05	1.4744	5.86527	1.68795
ENSMUSG00000019984	Med23	9.38536e-05	5.62916	7.1558	6.15353
ENSMUSG00000039109	F13a1	9.40277e-05	8.28703	6.98684	5.03738
ENSMUSG00000053012	Krcc1	9.44768e-05	9.05969	8.3158	8.23604
ENSMUSG00000036158	Prickle1	9.45617e-05	2.49675	5.18042	1.27657
ENSMUSG00000069682	Gm10275	9.48163e-05	11.6782	11.2539	12.0555
ENSMUSG00000038387	Rras	9.49643e-05	8.94721	9.70579	8.49084
ENSMUSG00000030410	Dmwd	9.51859e-05	5.40271	7.34175	4.61166
ENSMUSG00000025967	Eef1b2	9.62017e-05	11.3713	10.6627	11.5576
ENSMUSG00000027248	Pdia3	9.63455e-05	10.7175	10.8266	10.5793
ENSMUSG00000019969	Psen1	9.72694e-05	7.55498	8.32496	7.99695
ENSMUSG00000004814	Ccl24	9.73201e-05	1.00519	0.876245	10.0553
ENSMUSG00000020024	Cep83	9.7532e-05	8.06045	8.55269	6.43078
ENSMUSG00000025860	Xiap	9.76578e-05	7.78934	6.89486	6.96775
ENSMUSG00000037503	Fam168b	9.80858e-05	7.94205	7.6953	7.79882
ENSMUSG00000028809	Srrm1	9.87435e-05	10.4058	10.2961	9.76551
ENSMUSG00000038147	Cd84	9.89406e-05	9.29882	9.15262	10.7572
ENSMUSG00000078763	Slfn1	9.93576e-05	1.29489	6.9783	1.01392
